# Integrating deep learning and unbiased automated high-content screening to identify complex disease signatures in human fibroblasts

**DOI:** 10.1101/2020.11.13.380576

**Authors:** Lauren Schiff, Bianca Migliori, Ye Chen, Deidre Carter, Caitlyn Bonilla, Jenna Hall, Minjie Fan, Edmund Tam, Sara Ahadi, Brodie Fischbacher, Anton Geraschenko, Christopher J. Hunter, Subhashini Venugopalan, Sean DesMarteau, Arunachalam Narayanaswamy, Selwyn Jacob, Zan Armstrong, Peter Ferrarotto, Brian Williams, Geoff Buckley-Herd, Jon Hazard, Jordan Goldberg, Marc Coram, Reid Otto, Edward A. Baltz, Laura Andres-Martin, Orion Pritchard, Alyssa Duren-Lubanski, Ameya Daigavane, Kathryn Reggio, NYSCF Global Stem Cell Array^®^ Team, Phillip C. Nelson, Michael Frumkin, Susan L. Solomon, Lauren Bauer, Raeka S. Aiyar, Elizabeth Schwarzbach, Scott A. Noggle, Frederick J. Monsma, Daniel Paull, Marc Berndl, Samuel J. Yang, Bjarki Johannesson

## Abstract

Drug discovery for diseases such as Parkinson’s disease are impeded by the lack of screenable cellular phenotypes. We present an unbiased phenotypic profiling platform that combines automated cell culture, high-content imaging, Cell Painting, and deep learning. We applied this platform to primary fibroblasts from 91 Parkinson’s disease patients and matched healthy controls, creating the largest publicly available Cell Painting image dataset to date at 48 terabytes. We use fixed weights from a convolutional deep neural network trained on ImageNet to generate deep embeddings from each image and train machine learning models to detect morphological disease phenotypes. Our platform’s robustness and sensitivity allow the detection of individual-specific variation with high fidelity across batches and plate layouts. Lastly, our models confidently separate *LRRK2* and sporadic Parkinson’s disease lines from healthy controls (receiver operating characteristic area under curve 0.79 (0.08 standard deviation)), supporting the capacity of this platform for complex disease modeling and drug screening applications.

---

A major challenge in discovering effective therapies for complex diseases is defining robust disease phenotypes amenable to high-throughput drug screens^1^. The increasing availability of patient cells through biobanking and induced pluripotent stem cell (iPSC) models presents an excellent opportunity for cell-based drug discovery, but in the absence of reliable drug targets, new methods to discover unbiased, quantitative cellular phenotypes are still needed. Recent advancements in artificial intelligence (AI) and deep learning–based analysis offer the potential to accelerate therapeutic discovery by distinguishing drug-induced cellular phenotypes^2^, elucidating mechanisms of action^3^, and gaining insights into drug repurposing^4,5^. Applying similar unbiased approaches to large, high-quality datasets using methods such as high-content imaging is a powerful strategy to capture novel patient- or disease-specific phenotypic patterns. Several studies have applied AI to large datasets to uncover population-based disease phenotypes and biomarkers, but the power of these studies thus far has been limited by small cohort sizes^6,7^ and non-physiological cellular perturbations^8,9^.

Parkinson’s disease (PD) is the second most prevalent progressive neurodegenerative disease, affecting 2–3% of individuals over the age of 65^10^. While variants in many genes including *LRRK2^11^*, *GBA^12^*, and *SNCA^13^* have been associated with disease risk, over 90% of cases are sporadic, caused by unknown genetic and environmental factors^14^. Substantial progress has been made in elucidating the pathological mechanisms underlying PD, but the failure of recent clinical trials targeting established pathological pathways suggests that current drug discovery strategies remain inadequate^15^. This challenge is exacerbated by the lack of animal models that sufficiently recapitulate PD pathology^16^ and of cellular phenotypes amenable to drug screening. Though it is known that PD pathogenesis involves a complex concert of events and molecular players, current strategies for drug discovery largely focus on hypothesis-driven approaches where single, predefined cellular readouts or genetic variants are targeted^17,18^.

In this study, we combined scalable automation and deep learning to develop a high-throughput and high-content screening platform for unbiased population-scale morphological profiling of cellular phenotypes. We applied this platform to primary PD fibroblasts, a readily accessible cell type that reflects donor genetics and environmental exposure history^7,19^. Our highly standardized automation procedures allowed for model generalization across batches, demonstrated by the power of our platform to recognize individual cell lines within a pool of 96 lines, even across batches and plate layouts. Furthermore, cells acquired from multiple biopsies from the same individual, but collected years apart, resulted in more similar morphological profiles than cells derived from different individuals. Importantly, our unbiased profiling approach also identified generalizable PD disease signatures, which allowed us to distinguish both sporadic PD and *LRRK2* PD cells from those of healthy controls. Taken together, our deep learning–based platform provides a powerful approach for de novo, unbiased identification of quantitative cellular disease phenotypes that can be leveraged for drug screening.
