## Supplementary data for "Integrating deep learning and unbiased automated high-content screening to identify complex disease signatures in human fibroblasts"

### Sheet: S. Data 1
Information about the 96 cell lines from 91 donors used in the study. Columns left to right: ID mapping to a cell line from a unique biopsy; the biopsy donor; the cross-validation fold for disease prediction; ID for paired PD healthy control; PD status; donor sex; donor age; ancestry score from genotyping; a clinical measure of PD severity; biopsy collection year; biopsy site on body; disease dur…
Cell line ID	Donor ID	Cross-val fold	Pair ID	Disease state	Sex	Age	European ancestry	UPDRS score	Biopsy year	Biopsy location	Disease duration	Drugs	Thaw format	Thaw freeze date	Doubling time
01	50121	1	0	Healthy	F	54	0.99		2012	unspecified			6w	2019-06-17	3.31682
02	51255	1	0	LRRK2 PD	F	56	0.92	71	2017	left upper thigh	4	L,C	6w	2019-06-17	2.65642
03	51260	2	1	Healthy	F	64	0.98		2017	left upper leg			12w→6w	2019-08-09	2.70458
04	51253	2	1	Sporadic PD	F	63	0.99	23	2017	left upper arm	10	L,Ra,Ro	6w	2019-07-30	3.41193
05	50114	4	2	Healthy	M	67	0.94		2012	unspecified			6w	2019-07-31	2.77301
06	50463	4	2	Sporadic PD	M	69	0.92	34	2013	unspecified	8	Ra,L,C,E	6w	2019-08-15	3.39406
07	50752	4	3	Healthy	F	58	0.9		2013	left upper arm			12w→6w	2019-08-22	5.36
08	50437	4	3	Sporadic PD	F	59	0.9	45	2013	left upper leg	1	P	6w	2019-07-11	3.79969
09	50665	1	4	Healthy	F	71	0.91		2013	right lower leg			12w→6w	2019-07-30	3.23868
10	50373	1	4	Sporadic PD	F	69	1	61	2012	right thigh	8	none	6w	2019-07-05	4.3657
11	51218	3	5	Healthy	F	60	1		2016	left upper arm			6w	2019-07-11	2.47299
12	51193	3	5	Sporadic PD	F	60	0.91	53	2015	left thigh	5	L,C,E	6w	2019-07-22	2.49128
13	50584	4	6	Healthy	M	81			2013	right lower cheek			6w	2019-06-07	3.11287
14	51259	4	6	Sporadic PD	M	76	0.95	29	2017	left arm	1	none	6w	2019-09-03	3.86716
15	51005	4	7	Healthy	F	57	0.9		2014	left upper arm			6w	2019-07-05	2.83347
16	51149	4	7	Sporadic PD	F	57	0.97	26	2015	left upper arm	2	Ra,L,C	6w	2019-07-05	2.50286
17	50183	3	8	Healthy	M	62	0.98		2012	chest			6w	2019-07-18	6.19279
18	50951	3	8	Sporadic PD	M	62	0.98	20	2014	left upper arm	7	Ra,Ro,L,C,E	12w→6w	2019-07-30	3.30395
19	51107	0	9	Healthy	M	59	0.97		2014	upper arm			6w	2019-07-11	2.53499
20	51099	0	9	Sporadic PD	M	61	1	19	2014	upper left arm	2	L	12w→6w	2019-07-22	4.05635
21	51183	1	10	Healthy	M	66	0.89		2015	left arm			6w	2019-08-09	2.11761
22	50480	1	10	Sporadic PD	M	66	0.99	56	2013	left upper arm	8	L,C	6w	2019-07-31	4.5532
23	50764		11	Healthy	F	56	0.89		2013	left upper arm			6w	2019-06-07	2.70923
24	51266		11	GBA PD	F	54	0.96	30	2017	unspecified	2	L	6w	2019-06-07	2.27864
25	50167	0	12	Healthy	M	62	0.98		2012	unspecified			12w→6w	2019-07-22	4.64026
26	51156	0	12	Sporadic PD	M	68	1	20	2015	left upper arm	0	none	6w	2019-08-13	2.40844
27	50956		13	Healthy	M	47			2014	left upper arm			6w	2019-06-11	6.63646
28	51249		13	GBA PD	M	46	0.92	20	2016	right upper arm	1	Ra	6w	2019-06-11	2.43777
29	50767	2	14	Healthy	F	71	0.88		2013	left upper arm			6w	2019-07-30	2.71496
30	50406	2	14	Sporadic PD	F	68	0.9	24	2012	right upper arm	6	T,L,C	12w→6w	2019-09-03	5.24492
31	51105	2	15	Healthy	M	59			2014	upper arm			6w	2019-06-19	2.27653
32	51142	2	15	Sporadic PD	M	59	0.9	36	2015	right arm	unknown	Ra,P	12w→6w	2019-07-05	3.06877
33	51140	0	16	Healthy	M	55	0.96		2015	left upper arm			6w	2019-06-13	3.52661
34	51256	0	16	Sporadic PD	M	54	0.94	31	2017	left inner arm	2	Ra,Ro	6w	2019-06-13	6.57142
35	50939	1	17	Healthy	M	64	0.91		2014	left upper arm			6w	2019-07-22	4.36009
36	50449	1	17	Sporadic PD	M	64	0.98	44	2013	left upper arm	4	L,S	12w→6w	2019-07-30	3.41193
37	50128	3	18	Healthy	M	57	0.97		2012	unspecified			6w	2019-07-11	2.72339
38	50392	3	18	LRRK2 PD	M	59	0.93	20	2012	right thigh	11	L,P	6w	2019-07-11	3.57534
39	51239	0	19	Healthy	M	64	0.99		2016	left upper inner arm			6w	2019-07-31	2.2489
40	51037	0	19	Sporadic PD	M	68	0.93	34	2014	left upper arm	6	Ra,L,Rot	12w→6w	2019-08-26	4.29007
41	50199	1	20	Healthy	M	81	0.99		2012	right arm			6w	2019-06-07	3.02521
42	50590	1	20	Sporadic PD	M	76	0.92	27	2013	left upper arm	11	Ra	6w	2019-08-13	3.29813
43	50112	0	21	Healthy	F	77	0.92		2012	unspecified			12w→6w	2019-07-05	4.27876
44	51126	0	21	Sporadic PD	F	74	0.99	35	2015	unspecified	10	Ra,L,C,E	6w	2019-06-17	3.41887
45	50192	2	22	Healthy	M	77	0.97		2012	nose			6w	2019-06-25	4.53275
46	51261	2	22	LRRK2 PD	M	74	0.92	29	2017	right upper arm	2	S	12w→6w	2019-08-22	2.78303
47	51152		23	Healthy	F	74	1		2015	left upper arm			12w→6w	2019-06-19	2.93763
48*	10124*		23	GBA PD*	F	74	0.94		2011	right arm	unknown	unknown	6w	2019-06-13	6.03513
49	51030	2	24	Healthy	F	70	0.94		2014	left arm			6w	2019-07-18	2.79602
50	51250	2	24	Sporadic PD	F	69	0.98	21	2016	left upper arm	0	none	6w	2019-07-18	3.21715
51	51093	0	25	Healthy	F	73	0.99		2015	left upper arm			12w→6w	2019-07-11	2.75331
52	50864	0	25	Sporadic PD	F	73	0.98	34	2013	left upper arm	9	L	6w	2019-06-19	3.47715
53	50136		26	Healthy	M	66	0.92		2017	unspecified			6w	2019-07-05	2.25299
54	10198		26	GBA PD	M	66	0.98	38	2012	right upper inner arm	3	L	6w	2019-07-05	2.39998
55	51148	4	27	Healthy	M	61	0.9		2015	left upper arm			6w	2019-08-13	2.67989
56	50640	4	27	Sporadic PD	M	66	0.93	21	2013	upper arm	8	S,L,C	6w	2019-08-13	2.90037
57*	50634*	4	28	Healthy*	F	72	0.92		2013	left upper arm			6w	2019-07-05	2.61106
58	51243	4	28	Sporadic PD	F	72	0.9	47	2016	right thigh	1	Ra	12w→6w	2019-08-22	2.66055
59	51194	3	29	Healthy	M	80	0.99		2015	left arm			6w	2019-06-11	3.75446
60	51268	3	29	Sporadic PD	M	79	0.92	44	2017	unspecified	9	L,C,S	6w	2019-06-11	2.69744
61	51123	1	30	Healthy	F	54	0.92		2015	left upper arm			6w	2019-06-25	3.21437
62	50483	1	30	Sporadic PD	F	56	0.91	42	2013	left upper leg	8	Ro,S	6w	2019-06-25	4.79194
63	51004	3	31	Healthy	M	54	0.98		2014	left upper arm			12w→6w	2019-06-25	3.09223
64	50963	3	31	Sporadic PD	M	54	0.99	24	2014	left upper arm	1	P,Ra	6w	2019-06-07	3.67331
65	10130	4	32	Healthy	M	52			2011	left inner arm			6w	2019-06-11	2.51532
66	50674	4	32	LRRK2 PD	M	51	0.91	12	2013	right upper arm	0	Ra	6w	2019-06-11	4.2313
67	50598	2	33	Healthy	M	58	0.91		2013	left forearm			6w	2019-07-30	2.57088
68	50610	2	33	Sporadic PD	M	59	0.97	28	2013	left upper arm	6	S,L,C	6w	2019-06-25	2.8813
69	51162	1	34	Healthy	M	47	0.98		2015	left arm			6w	2019-08-13	2.00818
70	50492	1	34	LRRK2 PD	M	45	0.91		2013	left upper arm	3	A,S	12w→6w	2019-08-22	2.89724
71	51235	0	35	Healthy	M	68	0.98		2016	left arm			6w	2019-08-09	2.48436
72	51212	0	35	Sporadic PD	M	70	0.98	28	2015	left arm	6	A,Ra,L,Ro	6w	2019-08-15	3.07735
73	50191		36	Healthy	M	61	0.92		2012	right cheek			6w	2019-07-22	6.09539
74	50660		36	GBA PD	M	65	0.91		2013	left upper arm	10	Ra,L,C,E	12w→6w	2019-07-30	5.78157
75	50105		37	Healthy	M	76	0.9		2012	unspecified			12w→6w	2019-07-22	4.06522
76	51221		37	GBA PD	M	74	0.93	22	2016	left upper arm	5	Ra,L,C	6w	2019-06-25	2.62512
77	51274		38	Healthy**	M	64			2018	left upper arm			6w	2019-08-13	2.81925
78	51021		38	GBA PD	M	65	0.93		2014	left upper arm	3	S,L,C	6w	2019-08-13	2.85887
79	50176		39	Healthy	M	58			2012	chin			6w	2019-06-19	3.1618
80	50880		39	GBA PD	M	59	0.93	18	2013	upper arm	0	none	6w	2019-06-19	3.4993
81	50659	0	40	Healthy	F	64	0.91		2013	left upper arm			6w	2019-07-31	2.58142
82	51010	0	40	LRRK2 PD	F	63	0.94	18	2014	left upper arm	3	A,Ra,L,C	12w→6w	2019-08-26	3.91389
83	50617	4	41	Healthy	M	53			2013	right upper leg			6w	2019-06-13	2.79158
84	51176	4	41	Sporadic PD	M	53	0.98	31	2015	left arm	0	none	6w	2019-06-13	2.71006
85	51139	3	42	Healthy	F	52	0.99		2015	left upper arm			6w	2019-08-15	2.37676
86	51187	3	42	Sporadic PD	F	66	0.98	16	2015	left upper arm	1	L	6w	2019-08-26	2.51881
87	50758	3	43	Healthy	F	78	0.91		2013	left upper arm			6w	2019-06-13	4.01842
88	51200	3	43	Sporadic PD	F	80	0.9	79	2015	left arm	2	L	6w	2019-06-11	4.54341
89	50174	2	44	Healthy	M	56	0.98		2012	forehead			6w	2019-06-17	2.54579
90	50421	2	44	Sporadic PD	M	55	0.99	26	2012	left upper arm	4	A,S,L,C	6w	2019-06-17	4.93457
91	50437			Sporadic PD	F	64	0.9	45	2019	left upper arm	6	L,C	6w	2019-07-11	2.52671
92	51239			Healthy	M	67	0.99		2019	right arm			6w	2019-07-31	2.32906
93	51093			Healthy	F	77	0.99		2019	left arm			6w	2019-06-19	3.08
94	51148			Healthy	M	65	0.9		2019	upper arm			6w	2019-08-13	2.2104
95	50492			LRRK2 PD	M	51	0.91		2019	left upper arm	9	A,L,S	6w	2019-07-18	3.55374
96	50626			Sporadic PD	M	70	0.97	43	2013	unspecified	5	Ra,Ro,L,C	6w	2019-09-03	2.59591

### Sheet: S. Data 2
5-fold Cross-validation strategy for healthy vs. PD classification. A subset of 74 cell lines from 74 individuals (6 LRRK2 PD and paired controls, and 31 sporadic PD and paired controls was divided into 5 cross-validation folds. For each of 5 cross-validation sets, one fold of cell lines was held out in the test set. *: unconfirmed cell line (see Methods).
					Cross-validation
					set #0	set #1	set #2	set #3	set #4
Cell line	Disease state	Pair ID	Batch	Plate layout
25	Healthy	12	all 4	both	test	train	train	train	train
26	Sporadic PD	12	all 4	both	test	train	train	train	train
33	Healthy	16	all 4	both	test	train	train	train	train
34	Sporadic PD	16	all 4	both	test	train	train	train	train
39	Healthy	19	all 4	both	test	train	train	train	train
40	Sporadic PD	19	all 4	both	test	train	train	train	train
43	Healthy	21	all 4	both	test	train	train	train	train
44	Sporadic PD	21	all 4	both	test	train	train	train	train
51	Healthy	25	all 4	both	test	train	train	train	train
52	Sporadic PD	25	all 4	both	test	train	train	train	train
71	Healthy	35	all 4	both	test	train	train	train	train
72	Sporadic PD	35	all 4	both	test	train	train	train	train
81	Healthy	40	all 4	both	test	train	train	train	train
82	LRRK2 PD	40	all 4	both	test	train	train	train	train
19	Healthy	9	all 4	both	test	train	train	train	train
20	Sporadic PD	9	all 4	both	test	train	train	train	train
1	Healthy	0	all 4	both	train	test	train	train	train
2	LRRK2 PD	0	all 4	both	train	test	train	train	train
21	Healthy	10	all 4	both	train	test	train	train	train
22	Sporadic PD	10	all 4	both	train	test	train	train	train
35	Healthy	17	all 4	both	train	test	train	train	train
36	Sporadic PD	17	all 4	both	train	test	train	train	train
41	Healthy	20	all 4	both	train	test	train	train	train
42	Sporadic PD	20	all 4	both	train	test	train	train	train
61	Healthy	30	all 4	both	train	test	train	train	train
62	Sporadic PD	30	all 4	both	train	test	train	train	train
69	Healthy	34	all 4	both	train	test	train	train	train
70	LRRK2 PD	34	all 4	both	train	test	train	train	train
9	Healthy	4	all 4	both	train	test	train	train	train
10	Sporadic PD	4	all 4	both	train	test	train	train	train
3	Healthy	1	all 4	both	train	train	test	train	train
4	Sporadic PD	1	all 4	both	train	train	test	train	train
29	Healthy	14	all 4	both	train	train	test	train	train
30	Sporadic PD	14	all 4	both	train	train	test	train	train
31	Healthy	15	all 4	both	train	train	test	train	train
32	Sporadic PD	15	all 4	both	train	train	test	train	train
45	Healthy	22	all 4	both	train	train	test	train	train
46	LRRK2 PD	22	all 4	both	train	train	test	train	train
49	Healthy	24	all 4	both	train	train	test	train	train
50	Sporadic PD	24	all 4	both	train	train	test	train	train
67	Healthy	33	all 4	both	train	train	test	train	train
68	Sporadic PD	33	all 4	both	train	train	test	train	train
89	Healthy	44	all 4	both	train	train	test	train	train
90	Sporadic PD	44	all 4	both	train	train	test	train	train
37	Healthy	18	all 4	both	train	train	train	test	train
38	LRRK2 PD	18	all 4	both	train	train	train	test	train
59	Healthy	29	all 4	both	train	train	train	test	train
60	Sporadic PD	29	all 4	both	train	train	train	test	train
63	Healthy	31	all 4	both	train	train	train	test	train
64	Sporadic PD	31	all 4	both	train	train	train	test	train
85	Healthy	42	all 4	both	train	train	train	test	train
86	Sporadic PD	42	all 4	both	train	train	train	test	train
87	Healthy	43	all 4	both	train	train	train	test	train
88	Sporadic PD	43	all 4	both	train	train	train	test	train
11	Healthy	5	all 4	both	train	train	train	test	train
12	Sporadic PD	5	all 4	both	train	train	train	test	train
17	Healthy	8	all 4	both	train	train	train	test	train
18	Sporadic PD	8	all 4	both	train	train	train	test	train
5	Healthy	2	all 4	both	train	train	train	train	test
6	Sporadic PD	2	all 4	both	train	train	train	train	test
55	Healthy	27	all 4	both	train	train	train	train	test
56	Sporadic PD	27	all 4	both	train	train	train	train	test
57*	Healthy*	28	all 4	both	train	train	train	train	test
58	Sporadic PD	28	all 4	both	train	train	train	train	test
7	Healthy	3	all 4	both	train	train	train	train	test
8	Sporadic PD	3	all 4	both	train	train	train	train	test
65	Healthy	32	all 4	both	train	train	train	train	test
66	LRRK2 PD	32	all 4	both	train	train	train	train	test
83	Healthy	41	all 4	both	train	train	train	train	test
84	Sporadic PD	41	all 4	both	train	train	train	train	test
13	Healthy	6	all 4	both	train	train	train	train	test
14	Sporadic PD	6	all 4	both	train	train	train	train	test
15	Healthy	7	all 4	both	train	train	train	train	test
16	Sporadic PD	7	all 4	both	train	train	train	train	test
